# Developmental and physiological profiles define drought response diversity and genomic associations in common bean

**DOI:** 10.64898/2026.09.15.751661

**Authors:** Kate Denning-James, Maria Juliana Rodriguez-Cubillos, Jonathan Ashworth, Anthony Hall, Thomas Wood, Caspar C. C. Chater, José J. De Vega

**Affiliations:** Earlham Institute, Norwich Bioscience Institutes, Norwich Research Park, Norwich NR4 7UZ, United Kingdom; Royal Botanic Gardens, Kew, Richmond, Surrey TW9 3AE, United Kingdom; Niab, Crop Improvement, Park Farm Campus, Villa Road, Histon, Cambridge CB24 9AT, United Kingdom Kingdom; Plants, Photosynthesis and Soil, School of Biosciences, University of Sheffield, Sheffield S10 2TN, United Kingdom

**Keywords:** Common bean, *Phaseolus vulgaris*, drought stress, phenotyping, water deficit response, recovery, GWAS

## Abstract

**Background and Aims:** Common bean (*Phaseolus vulgaris* L.) yields are strongly impacted by water deficit, yet there is substantial within-species diversity in how development, biomass accumulation, gas exchange, and photosynthetic performance are coordinated under stress. Based on this variation within a diversity panel, we characterise response profiles, define drought-response strategies, assess how these strategies relate to population structure and gene flow, and identify associated loci.

**Methods:** A panel of 142 common bean accessions representing diverse genetic backgrounds was grown outdoors under controlled water-deficit conditions. Over five weeks, plants were monitored for phenology, biomass, pod production, and leaf traits related to stomatal and photosynthetic performance, including a brief recovery period. Genome-wide association analyses were then performed for developmental, physiological and recovery-related traits.

**Key Results:** Declining soil water availability revealed marked variation among accessions in developmental progression, biomass partitioning, stomatal behaviour and photosynthetic performance. We combined developmental and physiological traits to define above-ground response profiles and classify drought-response strategies in common bean, which were distributed across the diversity panel. GWAS identified multiple QTL and candidate loci associated with developmental, physiological and recovery-related traits.

**Conclusions:** Common bean exhibits extensive diversity in overall above-ground responses to water deficit, likely reflecting local adaptation rather than population structure. Developmental data were essential for differentiating response strategies and, when combined with porometer and fluorometer measurements indicating the level of water stress experienced by the plants, for connecting traits and strategies to genomic variation. These results provide trait relationships, candidate loci and testable hypotheses for validation across environments and for future breeding-oriented studies.
