## supplementary table s2 for "Developmental and physiological profiles define drought response diversity and genomic associations in common bean"

### Sheet: table s2
TAXA	photo_sens	photo_sens2	photo_sens_3	Determinate	Seed_size	Type	Type2	Major_Seed_colour	Major_Seed_colour_2	Sum_22_Days_to_flowering_R1	Sum_22_flowering_dist_R1	Sum_22_flowering_dist_no_R1	Sum_22_Days_to_flowering_R2	Sum_22_flowering_dist_R2	Sum_22_flowering_dist_no_R2	Win23_Days_to_flowering	Win23_flowering_dist	Win23_flowering_dist_no	Seed_colour	Seed_coat	Seed_coat_2	Seed_pattern	Seed_pattern_2	Sum_22_Days_to_flowering_R1_NA_transformed	Sum_22_Days_to_flowering_R2_NA_transformed	Win23_Days_to_flowering_NA_transformed
S0001_G50516H	1	0	NA	1	2	3	2	4	3	65	3	3	97	3	5	0	NA	-7	-1	3	NA	3	-1	0.499882	0.499947	NA
S0002_G18322	0	-2	-1	0	3	3	2	3	3	51	0	0	62	3	3	93	3	5	1	7	1	5	1	0.499808	0.49987	76.853
S0003_G7231	1	2	1	1	3	3	2	4	3	0	NA	-7	0	NA	-7	0	NA	-7	-1	3	NA	3	-1	NA	NA	NA
S0004_PHA13861	0	-2	-1	0	3	3	2	-1	-3	54	0	0	45	-3	-3	80	3	3	-1	3	NA	3	-1	0.499829	0.499753	66.4745
S0005_G16401	0	-2	-1	1	2	3	2	-5	-5	97	3	5	97	3	5	84	3	3	1	-9	-7	5	1	0.499947	0.499947	69.6763
S0006_G50516T	0	-2	-1	1	2	3	2	-3	0	58	0	0	0	5	7	71	3	3	1	-7	0	5	1	0.499851	NA	59.2399
S0007_JSPINTO	1	2	1	0	2	4	1	4	3	0	NA	-7	0	NA	-7	0	NA	-7	-1	3	NA	3	-1	NA	NA	NA
S0008_PHA12739	1	2	1	1	1	1	4	0	0	0	5	7	0	5	7	0	NA	-7	-1	3	NA	3	-1	NA	NA	NA
S0009_G12608	1	2	1	1	3	3	2	4	3	0	NA	-7	0	NA	-7	0	NA	-7	1	8	3	5	1	NA	NA	NA
S0010_G51285G	1	1	NA	1	3	3	2	4	3	0	5	7	0	NA	-7	0	NA	-7	-1	3	NA	3	-1	NA	NA	NA
S0011_G11808	1	2	1	1	3	3	2	-3	0	0	NA	-7	0	NA	-7	0	NA	-7	-1	1	NA	1	-1	NA	NA	NA
S0012_G10626	0	2	1	1	2	3	2	-5	-5	0	NA	-7	0	NA	-7	0	NA	-7	1	-9	-7	5	1	NA	NA	NA
S0013_PHA13973	0	-2	-1	0	1	3	2	-3	0	55	0	0	54	0	0	56	0	0	1	-7	0	5	1	0.499835	0.499829	47.0754
S0014_MADEIRAMARRON	0	-2	-1	1	3	4	1	4	3	50	0	0	46	-3	-3	77	3	3	-1	3	NA	3	-1	0.4998	0.499764	64.0678
S0015_G50997B	1	0	NA	1	3	3	2	-2	-3	90	3	5	0	NA	-7	0	NA	-7	1	-5	-3	5	1	0.499938	NA	NA
S0016_PHA5358	1	2	1	1	3	3	2	5	5	0	NA	-7	0	NA	-7	0	NA	-7	-1	3	NA	3	-1	NA	NA	NA
S0017_PHA4153	0	-2	-1	0	3	3	2	-3	0	42	-5	-5	42	-5	-5	71	3	3	1	-9	-7	5	1	0.499717	0.499717	59.2399
S0018_G23434A	0	-2	-1	1	1	2	3	-5	-5	75	3	3	0	5	7	71	3	3	1	-9	-7	5	1	0.499911	NA	59.2399
S0019_BONNEBOUCHE	0	-2	-1	1	2	4	1	3	3	55	0	0	58	0	0	71	3	3	1	7	1	5	1	0.499835	0.499851	59.2399
S0020_G50516S	0	-2	-1	1	2	3	2	4	3	62	3	3	69	3	3	99	3	5	-1	3	NA	3	-1	0.49987	0.499895	81.6177
S0021_G51285F	1	1	NA	1	2	3	2	-5	-5	0	NA	-7	0	NA	-7	0	NA	-7	-1	1	NA	1	-1	NA	NA	NA
S0022_SCHONEVONRICHIGEN	0	-2	-1	1	3	4	1	-5	-5	43	-3	-3	41	-5	-5	52	0	0	1	-9	-7	5	1	0.49973	0.499703	43.8052
S0023_G19227A	0	-2	-1	1	2	3	2	-5	-5	48	-3	-3	57	0	0	66	3	3	1	-9	-7	5	1	0.499783	0.499846	55.201
S0024_TROUTBEAN	0	-2	-1	1	3	4	1	-5	-5	49	-3	-3	44	-3	-3	93	3	5	-1	3	NA	3	-1	0.499792	0.499742	76.853
S0025_JSBLACKTURTLE	1	0	NA	1	1	4	1	-5	-5	55	0	0	0	NA	-7	0	NA	-7	1	-9	-7	5	1	0.499835	NA	NA
S0026_G12207	1	2	1	1	3	3	2	4	3	0	NA	-7	0	NA	-7	0	NA	-7	1	8	3	5	1	NA	NA	NA
S0027_PHA1488	0	-2	-1	1	2	3	2	5	5	48	-3	-3	46	-3	-3	74	3	3	1	9	5	5	1	0.499783	0.499764	61.6563
S0028_G5910	1	0	NA	1	3	3	2	4	3	61	3	3	90	3	5	0	NA	-7	1	8	3	5	1	0.499866	0.499938	NA
S0029_G18324	0	-2	-1	0	2	3	2	3	3	43	-3	-3	43	-3	-3	93	3	5	1	7	1	5	1	0.49973	0.49973	76.853
S0030_G12371	0	-2	-1	1	3	3	2	3	3	54	0	0	56	0	0	99	3	5	1	7	1	5	1	0.499829	0.499841	81.6177
S0031_G4672	0	-2	-1	1	2	3	2	3	3	54	0	0	0	5	7	0	NA	-7	1	7	1	5	1	0.499829	NA	NA
S0032_PHA4346	0	-2	-1	1	1	3	2	5	5	97	3	5	51	0	0	99	3	5	1	9	5	5	1	0.499947	0.499808	81.6177
S0033_G11013	0	2	1	1	2	3	2	4	3	0	5	7	0	5	7	0	NA	-7	1	8	3	5	1	NA	NA	NA
S0034_G50516P	1	2	1	1	3	3	2	3	3	0	NA	-7	0	NA	-7	0	NA	-7	1	7	1	5	1	NA	NA	NA
S0035_G12702	1	2	1	1	3	3	2	-1	-3	0	NA	-7	0	NA	-7	0	NA	-7	-1	3	NA	3	-1	NA	NA	NA
S0037_G12636	1	0	NA	1	3	3	2	4	3	97	3	5	0	NA	-7	0	NA	-7	1	8	3	5	1	0.499947	NA	NA
S0038_G23723	1	2	1	1	1	1	4	-5	-5	0	NA	-7	0	NA	-7	0	NA	-7	-1	1	NA	1	-1	NA	NA	NA
S0039_PHA13936	0	-2	-1	0	1	3	2	-5	-5	54	0	0	54	0	0	71	3	3	1	-9	-7	5	1	0.499829	0.499829	59.2399
S0040_SARAHSOLDFASHION	0	-2	-1	1	2	4	1	-5	-5	55	0	0	49	-3	-3	66	3	3	1	-9	-7	5	1	0.499835	0.499792	55.201
S0041_G1920	0	-2	-1	1	1	3	2	-2	-3	43	-3	-3	57	0	0	93	3	5	1	-5	-3	5	1	0.49973	0.499846	76.853
S0042_G12667	1	2	1	1	3	3	2	5	5	0	NA	-7	0	NA	-7	0	NA	-7	1	9	5	5	1	NA	NA	NA
S0043_PHA13885	0	-2	-1	0	3	3	2	-1	-3	54	0	0	49	-3	-3	0	NA	-7	1	-1	-1	5	1	0.499829	0.499792	NA
S0044_G22041	1	2	1	1	2	3	2	4	3	0	NA	-7	0	NA	-7	0	NA	-7	1	8	3	5	1	NA	NA	NA
S0045_PHA4149	0	-2	-1	0	3	3	2	-1	-3	43	-3	-3	42	-5	-5	86	3	3	-1	3	NA	3	-1	0.49973	0.499717	71.2744
S0046_G505161	1	2	1	1	3	3	2	4	3	0	5	7	0	NA	-7	0	NA	-7	-1	3	NA	3	-1	NA	NA	NA
S0047_G12706	1	2	1	1	3	3	2	-3	0	0	NA	-7	0	NA	-7	0	NA	-7	-1	3	NA	3	-1	NA	NA	NA
S0048_PHA13867	0	-2	-1	0	2	3	2	-3	0	43	-3	-3	42	-5	-5	93	3	5	1	-7	0	5	1	0.49973	0.499717	76.853
S0049_G11715	1	2	1	1	3	3	2	5	5	0	NA	-7	0	NA	-7	0	NA	-7	1	9	5	5	1	NA	NA	NA
S0050_PHA13864	0	-2	-1	0	3	3	2	-1	-3	42	-5	-5	42	-5	-5	86	3	3	-1	3	NA	3	-1	0.499717	0.499717	71.2744
S0051_G11780D	1	2	1	1	3	3	2	-5	-5	0	NA	-7	0	NA	-7	0	NA	-7	1	-9	-7	5	1	NA	NA	NA
S0052_G12633	1	2	1	1	3	3	2	4	3	0	NA	-7	0	NA	-7	0	NA	-7	1	8	3	5	1	NA	NA	NA
S0053_G11708	0	2	1	1	3	3	2	4	3	0	5	7	0	NA	-7	0	NA	-7	-1	2	NA	2	-1	NA	NA	NA
S0054_PHA14074	0	-2	-1	0	3	3	2	-1	-3	46	-3	-3	41	-5	-5	84	3	3	-1	3	NA	3	-1	0.499764	0.499703	69.6763
S0055_G51013	1	2	1	1	3	3	2	4	3	0	5	7	0	5	7	0	NA	-7	-1	3	NA	3	-1	NA	NA	NA
S0056_G4653	0	-2	-1	1	3	3	2	3	3	54	0	0	62	3	3	0	NA	-7	1	7	1	5	1	0.499829	0.49987	NA
S0057_PHA1650	0	-2	-1	1	1	3	2	5	5	56	0	0	51	0	0	84	3	3	1	9	5	5	1	0.499841	0.499808	69.6763
S0058_MEUCH	0	-2	-1	1	3	4	1	4	3	47	-3	-3	44	-3	-3	66	3	3	-1	3	NA	3	-1	0.499774	0.499742	55.201
S0059_G11557	0	-2	-1	1	3	3	2	4	3	49	-3	-3	75	3	3	0	NA	-7	-1	3	NA	3	-1	0.499792	0.499911	NA
S0060_PHA14077	0	-2	-1	0	2	3	2	-5	-5	43	-3	-3	42	-5	-5	56	0	0	1	-9	-7	5	1	0.49973	0.499717	47.0754
S0061_G11819	1	0	NA	1	3	3	2	-1	-3	54	0	0	0	NA	-7	0	NA	-7	-1	3	NA	3	-1	0.499829	NA	NA
S0062_PHA4155	0	-2	-1	1	1	3	2	4	3	57	0	0	57	0	0	0	NA	-7	1	8	3	5	1	0.499846	0.499846	NA
S0063_G6861	1	0	NA	1	2	3	2	4	3	51	0	0	54	0	0	0	NA	-7	1	8	3	5	1	0.499808	0.499829	NA
S0064_PHA13866	0	-2	-1	0	2	3	2	-5	-5	42	-5	-5	41	-5	-5	49	-3	-3	1	-9	-7	5	1	0.499717	0.499703	41.3443
S0065_G12073	1	0	NA	1	3	3	2	4	3	46	-3	-3	0	NA	-7	0	NA	-7	1	8	3	5	1	0.499764	NA	NA
S0066_G50840B	1	2	1	1	3	3	2	-1	-3	0	5	7	0	5	7	0	NA	-7	-1	3	NA	3	-1	NA	NA	NA
S0067_PHA13863	0	-2	-1	0	3	3	2	-1	-3	42	-5	-5	42	-5	-5	52	0	0	-1	3	NA	3	-1	0.499717	0.499717	43.8052
S0068_G50840A	1	2	1	1	3	3	2	4	3	0	NA	-7	0	NA	-7	0	NA	-7	-1	3	NA	3	-1	NA	NA	NA
S0069_G50516J	1	0	NA	1	3	3	2	-5	-5	97	3	5	0	NA	-7	0	NA	-7	1	-9	-7	5	1	0.499947	NA	NA
S0070_G23462	1	2	1	1	1	1	4	-5	-5	0	NA	-7	0	NA	-7	0	NA	-7	-1	1	NA	1	-1	NA	NA	NA
S0071_JSDALMATIN	0	-2	-1	0	3	4	1	-5	-5	42	-5	-5	42	-5	-5	71	3	3	-1	2	NA	2	-1	0.499717	0.499717	59.2399
S0073_G12712	1	2	1	1	3	3	2	-5	-5	0	NA	-7	0	NA	-7	0	NA	-7	-1	3	NA	3	-1	NA	NA	NA
S0074_PHA13865	0	-2	-1	0	3	3	2	-1	-3	45	-3	-3	42	-5	-5	99	3	5	-1	3	NA	3	-1	0.499753	0.499717	81.6177
S0075_G10655	0	2	1	1	2	3	2	-5	-5	0	NA	-7	0	NA	-7	0	NA	-7	1	-9	-7	5	1	NA	NA	NA
S0076_PHA13870	0	-2	-1	0	3	3	2	-1	-3	42	-5	-5	42	-5	-5	84	3	3	-1	3	NA	3	-1	0.499717	0.499717	69.6763
S0077_G50516E	0	-2	-1	1	3	3	2	-1	-3	75	3	3	0	NA	-7	77	3	3	1	-1	-1	5	1	0.499911	NA	64.0678
S0078_G51285C	1	2	1	1	2	3	2	-5	-5	0	5	7	0	NA	-7	0	NA	-7	-1	1	NA	1	-1	NA	NA	NA
S0079_PHA13857	0	-2	-1	0	3	3	2	-1	-3	43	-3	-3	42	-5	-5	63	3	3	1	-1	-1	5	1	0.49973	0.499717	52.7703
S0080_G18323	0	-2	-1	0	3	3	2	3	3	54	0	0	58	0	0	93	3	5	1	7	1	5	1	0.499829	0.499851	76.853
S0081_PHA13921	0	-2	-1	0	3	3	2	4	3	45	-3	-3	42	-5	-5	49	-3	-3	1	8	3	5	1	0.499753	0.499717	41.3443
S0082_RUTHBIBLE	0	-2	-1	1	2	4	1	-3	0	54	0	0	46	-3	-3	52	0	0	1	-7	0	5	1	0.499829	0.499764	43.8052
S0083_G4613	0	-2	-1	1	3	3	2	3	3	45	-3	-3	90	3	5	93	3	5	1	7	1	5	1	0.499753	0.499938	76.853
S0084_G50516U	1	0	NA	1	3	3	2	-3	0	97	3	5	0	NA	-7	0	NA	-7	1	-7	0	5	1	0.499947	NA	NA
S0085_PHA13872	0	-2	-1	0	3	3	2	3	3	45	-3	-3	42	-5	-5	84	3	3	-1	1	NA	1	-1	0.499753	0.499717	69.6763
S0086_G12375	0	-2	-1	0	3	3	2	3	3	41	-5	-5	42	-5	-5	45	-3	-3	1	7	1	5	1	0.499703	0.499717	38.0511
S0087_TARBAIS	0	-2	-1	1	3	4	1	5	5	54	0	0	45	-3	-3	66	3	3	1	9	5	5	1	0.499829	0.499753	55.201
S0088_PHA6906	1	2	1	1	1	1	4	-5	-5	0	NA	-7	0	NA	-7	0	NA	-7	-1	3	NA	3	-1	NA	NA	NA
S0089_TUNNYBEAN	0	-2	-1	1	3	4	1	5	5	47	-3	-3	44	-3	-3	52	0	0	-1	2	NA	2	-1	0.499774	0.499742	43.8052
S0090_G4547	0	-2	-1	0	3	3	2	3	3	46	-3	-3	0	5	7	88	3	3	-1	3	NA	3	-1	0.499764	NA	72.8705
S0091_G11742	1	2	1	1	3	3	2	-3	0	0	NA	-7	0	NA	-7	0	NA	-7	1	-7	0	5	1	NA	NA	NA
S0092_G22819	0	-2	-1	1	1	3	2	-5	-5	44	-3	-3	62	3	3	59	0	0	1	-9	-7	5	1	0.499742	0.49987	49.5202
S0093_G12373	0	-2	-1	0	3	3	2	3	3	41	-5	-5	42	-5	-5	42	-5	-5	1	7	1	5	1	0.499703	0.499717	35.5715
S0094_G14172	0	-2	-1	0	3	3	2	3	3	42	-5	-5	49	-3	-3	0	NA	-7	-1	3	NA	3	-1	0.499717	0.499792	NA
S0095_G11778	1	2	1	1	3	3	2	-3	0	0	NA	-7	0	NA	-7	0	NA	-7	1	-7	0	5	1	NA	NA	NA
S0096_G19895	1	2	1	1	1	1	4	-5	-5	0	NA	-7	0	NA	-7	0	NA	-7	-1	1	NA	1	-1	NA	NA	NA
S0097_PHA14071	0	-2	-1	1	3	3	2	4	3	51	0	0	45	-3	-3	49	-3	-3	1	8	3	5	1	0.499808	0.499753	41.3443
S0098_G10942	0	-2	-1	1	3	3	2	4	3	90	3	5	0	5	7	77	3	3	1	8	3	5	1	0.499938	NA	64.0678
S0099_G23850	0	-2	-1	1	3	3	2	4	3	45	-3	-3	46	-3	-3	84	3	3	-1	3	NA	3	-1	0.499753	0.499764	69.6763
S0100_G5036	0	-2	-1	1	1	3	2	4	3	51	0	0	54	0	0	66	3	3	1	8	3	5	1	0.499808	0.499829	55.201
S0101_G5713	0	-2	-1	0	2	3	2	4	3	41	-5	-5	46	-3	-3	45	-3	-3	1	8	3	5	1	0.499703	0.499764	38.0511
S0102_G8161	1	2	1	1	2	3	2	4	3	0	5	7	0	NA	-7	0	NA	-7	1	8	3	5	1	NA	NA	NA
S0103_MAJORCOOK	0	-2	-1	1	3	4	1	4	3	47	-3	-3	47	-3	-3	52	0	0	-1	3	NA	3	-1	0.499774	0.499774	43.8052
S0104_G51131	1	1	NA	1	3	3	2	3	3	0	5	7	0	NA	-7	93	3	5	1	7	1	5	1	NA	NA	76.853
S0105_PHA4154	0	-2	-1	1	2	3	2	5	5	68	3	3	54	0	0	80	3	3	1	9	5	5	1	0.499892	0.499829	66.4745
S0106_RYDERSBLUECOCO	0	-2	-1	1	3	4	1	4	3	47	-3	-3	42	-5	-5	52	0	0	-1	1	NA	1	-1	0.499774	0.499717	43.8052
S0107_G1302	0	-2	-1	0	3	3	2	3	3	54	0	0	97	3	5	99	3	5	-1	3	NA	3	-1	0.499829	0.499947	81.6177
S0108_G13220	0	-2	-1	0	3	3	2	3	3	41	-5	-5	43	-3	-3	45	-3	-3	1	7	1	5	1	0.499703	0.49973	38.0511
S0109_G12374	0	-2	-1	0	3	3	2	4	3	42	-5	-5	42	-5	-5	45	-3	-3	1	8	3	5	1	0.499717	0.499717	38.0511
S0110_G12637	1	2	1	1	3	3	2	4	3	0	NA	-7	0	NA	-7	0	NA	-7	1	8	3	5	1	NA	NA	NA
S0111_G12372	1	2	1	1	3	3	2	4	3	0	NA	-7	0	NA	-7	0	NA	-7	1	8	3	5	1	NA	NA	NA
S0112_G12628	1	2	1	1	3	3	2	4	3	0	NA	-7	0	NA	-7	0	NA	-7	1	8	3	5	1	NA	NA	NA
S0113_GRAMMAWALTERS	0	-2	-1	1	3	4	1	4	3	42	-5	-5	44	-3	-3	59	0	0	-1	3	NA	3	-1	0.499717	0.499742	49.5202
S0114_G51013A	1	0	NA	1	3	3	2	-2	-3	90	3	5	0	5	7	0	NA	-7	-1	3	NA	3	-1	0.499938	NA	NA
S0115_G50516B	1	2	1	1	3	3	2	-1	-3	0	5	7	0	NA	-7	0	NA	-7	-1	3	NA	3	-1	NA	NA	NA
S0116_G50834	0	-2	-1	1	3	3	2	3	3	90	3	5	0	5	7	0	NA	-7	-1	3	NA	3	-1	0.499938	NA	NA
S0117_PHA13869	0	-2	-1	0	3	3	2	-1	-3	42	-5	-5	42	-5	-5	80	3	3	-1	3	NA	3	-1	0.499717	0.499717	66.4745
S0118_G12671	1	2	1	1	3	3	2	4	3	0	NA	-7	0	NA	-7	0	NA	-7	-1	3	NA	3	-1	NA	NA	NA
S0119_G50840	1	2	1	1	3	3	2	-1	-3	0	5	7	0	5	7	0	NA	-7	-1	3	NA	3	-1	NA	NA	NA
S0120_G8208	1	1	NA	1	3	3	2	5	5	0	NA	-7	0	NA	-7	88	3	3	1	9	5	5	1	NA	NA	72.8705
S0121_MARVELVENICE	0	-2	-1	1	2	4	1	5	5	44	-3	-3	42	-5	-5	56	0	0	-1	3	NA	3	-1	0.499742	0.499717	47.0754
S0122_PHA14073	0	-2	-1	1	1	3	2	5	5	47	-3	-3	43	-3	-3	45	-3	-3	1	9	5	5	1	0.499774	0.49973	38.0511
S0123_PHA13890	0	-2	-1	0	3	3	2	-3	0	42	-5	-5	41	-5	-5	80	3	3	1	-7	0	5	1	0.499717	0.499703	66.4745
S0124_PHA13871	0	-2	-1	0	3	3	2	-5	-5	48	-3	-3	42	-5	-5	93	3	5	-1	3	NA	3	-1	0.499783	0.499717	76.853
S0125_PHA13190	0	-2	-1	1	2	3	2	5	5	55	0	0	42	-5	-5	56	0	0	1	9	5	5	1	0.499835	0.499717	47.0754
S0126_G50516N	1	0	NA	1	3	3	2	-3	0	57	0	0	0	NA	-7	0	NA	-7	-1	3	NA	3	-1	0.499846	NA	NA
S0127_G51433	1	2	1	1	3	3	2	3	3	0	5	7	0	5	7	0	NA	-7	-1	3	NA	3	-1	NA	NA	NA
S0128_PHA1791	0	-2	-1	0	3	3	2	-1	-3	43	-3	-3	42	-5	-5	49	-3	-3	-1	3	NA	3	-1	0.49973	0.499717	41.3443
S0129_G4702	0	-2	-1	1	2	3	2	-2	-3	54	0	0	61	3	3	86	3	3	1	-5	-3	5	1	0.499829	0.499866	71.2744
S0130_G50516L	0	-2	-1	1	3	3	2	-3	0	51	0	0	0	5	7	71	3	3	-1	3	NA	3	-1	0.499808	NA	59.2399
S0131_G51285E	0	-2	-1	1	2	3	2	-3	0	50	0	0	0	5	7	93	3	5	-1	3	NA	3	-1	0.4998	NA	76.853
S0133_PHA13868	0	-2	-1	0	2	3	2	-1	-3	45	-3	-3	42	-5	-5	74	3	3	-1	3	NA	3	-1	0.499753	0.499717	61.6563
S0134_G50516K	0	-2	-1	1	2	3	2	-3	0	42	-5	-5	43	-3	-3	56	0	0	1	-7	0	5	1	0.499717	0.49973	47.0754
S0135_PHA7436	0	-2	-1	1	2	3	2	-3	0	45	-3	-3	42	-5	-5	74	3	3	1	-7	0	5	1	0.499753	0.499717	61.6563
S0136_BRIDGWATER	0	-2	-1	1	3	4	1	-2	-3	42	-5	-5	42	-5	-5	71	3	3	-1	3	NA	3	-1	0.499717	0.499717	59.2399
S0137_G12639	1	2	1	1	3	3	2	4	3	0	NA	-7	0	NA	-7	0	NA	-7	1	8	3	5	1	NA	NA	NA
S0138_G50516C	0	-2	-1	1	3	3	2	3	3	65	3	3	97	3	5	0	NA	-7	-1	3	NA	3	-1	0.499882	0.499947	NA
S0139_PHA6882	0	-2	-1	0	3	3	2	5	5	43	-3	-3	42	-5	-5	74	3	3	-1	2	NA	2	-1	0.49973	0.499717	61.6563
S0140_G50516G	1	0	NA	1	2	2	3	-5	-5	55	0	0	0	5	7	0	NA	-7	-1	1	NA	1	-1	0.499835	NA	NA
S0141_PHA13862	0	-2	-1	0	3	3	2	-3	0	44	-3	-3	44	-3	-3	80	3	3	1	-7	0	5	1	0.499742	0.499742	66.4745
S0142_G12136	1	2	1	1	3	3	2	-2	-3	0	NA	-7	0	NA	-7	0	NA	-7	-1	3	NA	3	-1	NA	NA	NA
S0143_G51191	1	0	NA	1	3	3	2	4	3	56	0	0	0	NA	-7	0	NA	-7	1	8	3	5	1	0.499841	NA	NA
S0144_G6969	0	-2	-1	0	1	3	2	4	3	49	-3	-3	57	0	0	56	0	0	1	8	3	5	1	0.499792	0.499846	47.0754
S0145_G50516Q	1	2	1	1	2	3	2	-5	-5	0	NA	-7	0	NA	-7	0	NA	-7	-1	3	NA	3	-1	NA	NA	NA
S0146_G50516F	0	-2	-1	1	3	3	2	4	3	47	-3	-3	0	5	7	71	3	3	-1	1	NA	1	-1	0.499774	NA	59.2399
S0147_PHA4150	0	-2	-1	1	1	3	2	-5	-5	56	0	0	48	-3	-3	56	0	0	1	-9	-7	5	1	0.499841	0.499783	47.0754
